# Gut Bacteria Prime Host Antibody Responses Against Ingested Dietary Fiber Glycans

**DOI:** 10.64898/2026.08.07.743361

**Authors:** Giovanni Vega, Carolina Agudelo, Meghan E. Graham, Elyza A. Do, Jasmin Akter, Rashidul Haque, Nicolette Hernandez-Kaempf, Khurshid R. Iranpur, Abigail Renfro, Ansel Hsiao, Ashley R. Wolf, Michael L. Patnode

## Abstract

Protein and glycan antigens synthesized by gut microbes stimulate circulating and secreted antibody production. Despite continuous exposure of hosts to the plant glycans that constitute dietary fiber, it remains unclear whether these foreign structures induce mucosal immune responses. We report that humans and mice generate antibodies specific for common glycans in plant foods. Oral exposure to individual fiber types induced T cell-independent, glycan-specific IgM and IgA. The induction of anti-fiber antibodies required colonization by particular microbes, since germ-free mice and mice harboring representatives of several bacterial phyla failed to respond. The OMM12 model community was sufficient to rescue antibody induction, and dietary fiber glycans were detected on the surfaces of OMM12 microbes, suggesting a route by which bacteria trigger anti-fiber immune responses. Our results reveal a direct impact of dietary fiber on the adaptive immune system with implications for host control of fiber breakdown by bacteria in the gut lumen.
