## Supplemental Table 6 for "Gut Bacteria Prime Host Antibody Responses Against Ingested Dietary Fiber Glycans"

### Sheet: Table S6A
Table S6: Anti-fiber antibodies in conventional and germ-free Swiss Webster mice eating a control or psyllium diet.
(A) Empty-subtracted circulating anti-fiber IgM signal for each bead type in control and psyllium-fed conventional Swiss Webster mice.
			Arabinan B	Arabinan G	Arabinan T	Arabinoxylan	Empty I	Empty II	Galactan	Galactomannan G	Levan E	Levan T	Psyllium	Rhamnogalacturonan K	Xylan	Xyloglucan
	Diet	Mouse ID
Mean Fluorescence Intensity	Control	2518	522.7	1242.6	4849.4	1037.5	41.7	-41.7	7762	1460.6	1699	89.7	4508.8	271.3	1996.4	365.9
	Control	2519	142.2	316.1	2064.9	2388	74.2	-74.2	6757.5	1250.1	4010.5	498.2	3439.3	34.8	1381.9	183.4
	Control	2520	355.2	581.1	4880.9	792	33.2	-33.2	16945.5	1484.1	4706.5	937.2	5973.3	221.8	2059.9	356.4
	Control	2529	89.2	264.1	2936.9	264	80.2	-80.2	6342.5	1648.1	4693.5	89.2	1712.3	-65.2	1317.9	-45.6
	Control	2581	714.2	1855.1	4911.9	1395	-1.8	1.8	14816.5	3266.1	9576.5	295.2	12418.3	1587.8	6192.9	349.4
	Psyllium	2525	513.2	1310.1	5016.9	272	38.2	-38.2	11902.5	855.1	2890.5	314.2	5104.3	598.8	1485.9	524.4
	Psyllium	2526	2692.7	7153.6	21401.4	1054.5	-48.3	48.3	24268	5398.6	10139	549.7	17269.8	2574.3	1983.4	736.9
	Psyllium	2527	2338.2	2794.1	12336.9	2166	104.2	-104.2	25147.5	3104.1	4425.5	422.2	15687.3	3047.8	2884.9	590.4
	Psyllium	2528	14453.2	17845.1	36548.9	2950	96.2	-96.2	17573.5	11437.1	12080.5	257.2	24193.3	3857.8	5336.9	2409.4
	Psyllium	2531	1112.7	2207.6	9420.4	3647.5	9.7	-9.7	19487	1584.6	2855	256.7	14957.8	2809.3	4080.4	722.9

### Sheet: Table S6B
Table S6: Anti-fiber antibodies in conventional and germ-free Swiss Webster mice eating a control or psyllium diet.
(B) Empty-subtracted secreted anti-fiber IgA signal for each bead type in control and psyllium-fed conventional Swiss Webster mice.
			Arabinan B	Arabinan G	Arabinan T	Arabinoxylan	Empty I	Empty II	Galactan	Galactomannan G	Levan E	Levan T	Psyllium	Rhamnogalacturonan K	Xylan	Xyloglucan
	Diet	Mouse ID
Mean Fluorescence Intensity	Control	2518	-5201.1	-1095	5583.2	-3369.8	-904.6	904.6	-1639.6	-3237.5	-1332.3	320.9	-4059.7	-143.1	-1785.4	-2335.4
	Control	2519	-4008.6	-1318.5	6875.7	-2023.3	100.9	-100.9	-3444.1	-2632	-1817.8	-1639.6	-1910.2	-1554.6	-2123.9	-1296.9
	Control	2520	-4396.6	-2431.5	5674.7	-1018.3	-381.1	381.1	-2237.1	-2883	-1050.8	-1300.6	-2883.2	-1477.6	-3568.9	-560.9
	Control	2529	-638.1	-116	8499.2	-580.8	-176.6	176.6	-51.6	-419.5	-267.3	-72.1	178.3	-326.1	-485.4	-321.4
	Control	2581	-2750.6	-445.5	2058.7	-2333.3	644.9	-644.9	-1624.1	-2530	-868.8	-1913.6	-4072.2	-2734.6	-2207.9	-1907.9
	Psyllium	2525	-3578.1	4113	1389.2	-5033.8	-409.6	409.6	-2792.6	-2798.5	3172.7	741.9	-7041.7	-431.1	-4937.4	4487.6
	Psyllium	2526	-4202.6	-1221.5	8990.7	-2701.3	-731.1	731.1	-2298.1	-3158	-942.8	-1260.6	-3647.2	-2514.6	-2661.9	-1877.9
	Psyllium	2527	-2403.6	-1616.5	7335.7	-2078.3	-606.1	606.1	-739.1	-1826	-113.8	-1051.6	-1263.2	-970.6	-2147.9	-409.9
	Psyllium	2528	-1699.6	95.5	4341.7	-985.3	-1210.1	1210.1	-905.1	-2815	-662.8	-451.6	-1420.2	-955.6	-1242.9	-603.9
	Psyllium	2531	-1637.1	-611	25595.2	-1268.8	-163.6	163.6	449.4	-594.5	12.7	323.9	-907.7	-1470.1	-1702.4	-911.4

### Sheet: Table S6C
Table S6: Anti-fiber antibodies in conventional and germ-free Swiss Webster mice eating a control or psyllium diet.
(C) Empty-subtracted circulating anti-fiber IgM signal for each bead type in control and psyllium-fed germ-free Swiss Webster mice.
			4-methylglucuronoxylan	Amylopectin M	Apple Pectin	Arabinan B	Arabinan G	Arabinan T	Arabinogalactan A	Arabinoxylan	Barley Beta-Glucan	Chitosan	Cyclodextrin	Empty I	Empty II	Galactan	Galactomannan G	Glucomannan	Glycogen	Heparin	Laminarin	Levan T	Lichenan	Mannan	Methycellulose	Mucin	Polygalacturonate A	Polygalacturonate C	Psyllium	Pullulan	Rhamnogalacturonan K	Rhamnogalacturonan P	Xylan	Xyloglucan
	Diet	Mouse ID
Mean Fluorescence Intensity	Control	1	13904.2	-66.6	8517.5	6339.3	24853.2	49682.6	257	21193.5	23170.5	-331.1	746.7	115.9	-115.9	37859.6	26168.4	26778.2	-309.5	317.9	462.5	78.7	822.6	-625.8	-722.1	9833.4	11128	5848.7	19432.2	923.2	4997.6	6094.9	11911.6	3805.4
	Control	2	6922.2	-257.6	2603.5	10019.3	34795.2	11584.6	6338	2756.5	4257.5	-334.1	-53.3	-147.1	147.1	37264.6	16573.4	12400.1	-310.5	-286.1	-156.5	-93.3	430.6	-1027.8	-714.1	9096.4	4641	4444.7	19673.2	2651.2	7127.6	5430.9	8664.6	7251.4
	Control	3	11657.7	-238.1	5065	18754.8	17538.7	50081.1	-353.5	4832	13939	-488.6	486.2	-47.6	47.6	29834.1	40246.9	11283.6	-383	14.4	-57	74.2	259.1	-1484.3	-30.6	20608.9	6762.5	5282.2	26586.7	246.7	8682.1	4896.4	13874.1	9429.9
	Control	4	8734.2	-211.6	2567.5	14809.3	16734.2	28945.6	168	4400.5	7697.5	-240.1	755.7	43.9	-43.9	20488.6	20717.4	5264.1	-133.5	391.9	256.5	225.7	410.6	-971.8	-754.1	13194.4	4871	2595.7	17102.2	500.2	5860.6	3583.9	9976.6	9320.4
	Control	5	9039.2	-356.6	1707.5	13911.3	16092.1	33678.6	-41	3283.5	15163.5	-426.1	-31.3	-165.1	165.1	26280.6	6360.4	1018.2	-429.5	-185.1	-191.5	115.7	600.6	-806.8	-737.1	11065.4	2750	2066.7	13660.1	28.2	5842.6	3006.9	10366.6	4008.4
	Psyllium	6	7150.2	-135.6	918.5	5781.3	17354.2	15845.6	1232	2172.5	872.5	-40.1	72.6	-42.1	42.1	24713.6	6093.4	1406.2	-128.5	63.9	108.5	167.6	314.6	-161.9	-353.1	3216.4	1561	1085.7	13672.1	323.1	1259.7	2090.9	7289.6	3138.4
	Psyllium	7	7823.2	-118.6	650.5	14725.3	33504.2	-85.4	2502	9799.5	8865.5	-39.1	18.7	-136.1	136.1	19311.6	14497.4	18500.2	-194.5	1168.9	871.5	52.7	75.6	-573.8	-532.1	3913.4	1174	793.7	17866.2	135.2	3978.7	1859.9	9997.6	2854.4
	Psyllium	8	17815.2	-440.6	379.5	7070.3	5013.1	15711.6	-214	9329.5	2709.5	-219.1	-246.3	-60.1	60.1	23810.6	22652.4	23467.2	-540.5	495.9	462.5	-145.3	740.6	-1018.8	-866.1	10596.4	1275	1240.7	16759.2	957.2	1234.7	3720.9	21448.6	3024.4
	Psyllium	9	6893.2	-257.6	1143.5	2933.3	8570.1	19538.6	338	6194.5	3560.5	-145.1	-80.4	-91.1	91.1	22516.6	8005.4	4932.1	-189.5	0.9	157.5	-60.4	395.6	-499.9	-44.1	9626.4	1533	1150.7	14984.1	430.1	1324.7	3657.9	9157.6	4185.4
	Psyllium	10	2295.7	-167.1	760	3785.8	16003.6	38375.1	675.5	3517	6932	-131.6	-116.9	-86.6	86.6	26652.1	6136.9	3382.7	-71	-123.6	108	110.1	343.1	-356.4	-359.6	5367.9	1409.5	1174.2	15645.6	329.6	1257.2	2852.4	3320.1	3362.9
